# Seasonal dynamics of microbial communities mediate aroma and flavour formation during palm sap fermentation

**DOI:** 10.64898/2026.07.12.737599

**Authors:** I Nyoman Sumerta, Kate Howell

**Affiliations:** School of Agriculture, Food and Ecosystem Sciences, The University of Melbourne, Victoria 3010, Australia; Research Center for Biosystematics and Evolution, National Research and Innovation Agency (BRIN), Jakarta Pusat 10340, Indonesia

**Keywords:** spontaneous fermentation, microbial dynamics, palm wine, sap tapping, season

## Abstract

In many tropical countries, fermentation of palm sap into palm wine is an important fermented beverage contributing to local economies, tradition, and culture. Traditionally made in villages and families, palm sap is not inoculated with starter cultures and fermentation commences spontaneously. It is therefore possible that fermentation is influenced by multiple ecological factors, which affect microbial dynamics and thus flavour outcomes. Here, we studied microbial communities during fermentation of palm sap from three different palm tree species (palmyra, coconut, and sugar palm) on the island of Bali, Indonesia in both the wet and dry seasons. Our results suggest that season of collection has a strong influence on microbial dynamics and succession, and these changes positively correlate to metabolite concentration. The change of the season from the dry to wet season led to the loss of microbial diversity with lower richness in the dry season. The dominance of *Saccharomyces cerevisiae* was not affected by season and fermentation time and was dominant in all samples. Potential spoilage species, such as *Candida tropicalis* were negatively correlated to ester production and more abundant in the dry season. As microbial species varied in incidence and thus biochemical activity, the chemical groups of esters from their metabolism related to the change of season and fermentation time, while volatile compounds and small molecules were highly discriminated by season in the resultant wines. Ethyl octanoate was consistently different across all variables through comparison by three-way ANOVA and is proposed as a biomarker of seasonal variation in palm sap fermentation. These findings improve our understanding of microbial dynamics in palm sap fermentation, revealing flavour differentiation within season and suggests that strategies for microbial management, product development and quality assurance will elevate this traditional product into the future.
