## Supplementary Table for "Seasonal dynamics of microbial communities mediate aroma and flavour formation during palm sap fermentation"

### Sheet: Table S1
Table S1. Sampling collection from Bali's villages within type of palm species and season
No	Village	Code	Palm species			Season	Year
			Coconut	Palmyra	Sugarpalm
1	Gunaksa	GN			Y	Wet/Dry	2022/2023
2	Sidemen	SD			Y	Wet/Dry	2022/2023
3	Ulakan	UL			Y	Wet/Dry	2022/2023
4	Lebu	GM&L	Y			Dry	2023
5	Gempinis	GM&L			Y	Wet	2022
6	Tri Eka Buwana	TEB	Y			Wet/Dry	2022/2023
7	Besan	BS	Y			Wet/Dry	2022/2023
8	Datah	DH		Y		Wet/Dry	2022/2023
9	Merita	MER		Y		Wet/Dry	2022/2023
10	Tianyar	TR		Y		Wet/Dry	2022/2023

### Sheet: Table S2
Table S2. Range value of general chemical properties in fresh and fermented palm sap retrieved from Oenofoss measurement
Palm species	Criteria	Season
		Dry			Wet
		1D	3D	7D	1D	3D	7D
Coconut	pH	2.3-4.06	3.29-4.24	4.07-4.61	3.81-4.13	3.79-4.18	3.66-4.95
	Total Sugar (g/L)	5.9-91.1	1.6-33.9	1.1-12	85.7-101.6	12.9-35	7.1-20
	Glucose (g/L)	1.8-14.6	2.8-12.4	0.8-11.7	NA	12.7-20.1	10.1-18.1
	TA (g/L)	1.3-29.5	1.8-25.3	0.7-23.7	1.2-7.8	4.5-7.2	3.6-9.1
Sugar palm	pH	3.81-4.24	4.04-4.37	4.82	3.17-3.91	3.75-3.94	3.8-4.98
	Total Sugar (g/L)	2.3-18.1	0.6-8.7	NA	4.7-99.5	1.2-26.7	0.8-25.8
	Glucose (g/L)	2-14.1	1.3-10	0.9-7.8	2.1-7.9	1.4-7	1-5.6
	TA (g/L)	0.9-3.2	1.4-3.3	0.3-2.9	1.1-4.3	1.5-5.6	0.9-6.7
Palmyra	pH	3.52-4.58	3.78-4.48	3.96-4.95	3.53-4.04	3.67-3.83	3.82-4.75
	Total Sugar (g/L)	19.7-127.7	3.1-52.7	1.4-40.7	4.2-81.5	5.5-24.1	3-15.5
	Glucose (g/L)	10.2-21.3	5.5-12.5	4.4-13	7-21.3	7.8-17.1	6.2-13.5
	TA (g/L)	0.7-12.7	1.2-6.2	0.3-9.7	0.6-5.2	3-5.7	1.6-5.8

### Sheet: Table S3
VAR	CLID	PPM	NMR PeakMatching				PeakForest	Score
			HMDB110	Score	DBREF6	Score
B1_0305	C1	1.0305	Ethanol	0.43	Valine	0.2	NA
B1_0471	C1	1.0471
B1_1586	C1	1.1586
B1_1745	C1	1.1745
B3_6416	C1	3.6416
B1_0635	C2	1.0635	Isoleucine	0.4	Fucose	0.3	NA
B1_1932	C2	1.1932
B3_6569	C2	3.6569
B0_8615	C3	0.8615	Isoleucine	0.01	NA		NA
B0_8757	C3	0.8757
B0_8909	C3	0.8909
B0_8680	C4	0.868	NA		NA		NA
B0_8827	C4	0.8827
B0_9710	C5	0.971	Valine	0.5	Leucine	0.5	NA
B0_9573	C5	0.9573
B1_1375	C6	1.1375	Allocolic acid	0.5	NA		NA
B1_1237	C6	1.1237
B1_2281	C7	1.2281	Isoleucine	0.6	Isoleucine	0.65	NA
B1_2427	C7	1.2427
B1_2572	C7	1.2572
B1_4767	C8	1.4767	Alanine	0.5	Isoleucine	0.5	NA
B1_4620	C8	1.462
B1_9937	C9	1.9937	Isoleucine	0.5	Chlorogenic acid	0.5	NA
B2_0005	C9	2.0005
B2_3800	C10	2.38	Malic acid	0.55	Pyruvic acid	0.6	Glutamine	0.5
B2_3794	C10	2.3794
B2_6317	C11	2.6317	Citric acid	0.6	Nicotine	0.49	NA
B2_6397	C11	2.6397
B2_7509	C12	2.7509	Asparagine	0.25	Citramalic acid	0.2	Skhimic acid	0.2
B2_8262	C12	2.8262
B2_7643	C13	2.7643	Asparagine	0.6	Asparagine	0.5	Asparagine	0.5
B2_7822	C13	2.7822
B2_8001	C13	2.8001
B2_8075	C13	2.8075
B2_8461	C13	2.8461
B2_8642	C13	2.8642
B2_8823	C13	2.8823
B2_9349	C13	2.9349
B2_9483	C13	2.9483
B2_9649	C13	2.9649
B2_9790	C13	2.979
B2_9963	C13	2.9963
B3_0436	C13	3.0436
B3_2004	C14	3.2004	Xylose	0.6	Histidine	0.6	Histidine	0.6
B3_2835	C14	3.2835
B3_2925	C14	3.2925
B3_2187	C15	3.2187	Glucose	0.8	Glucose	0.7	Glucose	0.8
B3_2377	C15	3.2377
B3_2566	C15	3.2566
B4_6275	C15	4.6275
B4_6508	C15	4.6508
B4_6285	C15	4.6285
B5_2196	C15	5.2196
B5_2358	C15	5.2358
B3_2732	C16	3.2732	Cellobiose	0.45	Cellobiose	0.48	Glucose	0.48
B5_2539	C16	5.2539
B3_3646	C17	3.3646	Glucose	0.5	Prunasine	0.5	Myo-Inositol	0.49
B3_3768	C17	3.3768
B3_3861	C18	3.3861	Glucose	0.7	Glucose	0.7	NA
B3_4059	C18	3.4059
B3_4616	C18	3.4616
B3_4746	C18	3.4746
B3_3964	C19	3.3964	Glucose	0.67	Glucose	0.6	NA
B3_4670	C19	3.467
B3_4927	C19	3.4927
B3_4174	C20	3.4174	Carnitine	0.6	Rhamnose	0.6	Myo-inositol	0.6
B3_4324	C20	3.4324
B3_4486	C20	3.4486
B3_4424	C21	3.4424	Carnitine	0.5	xylose	0.5	Threonine	0.5
B3_4563	C21	3.4563
B3_4834	C22	3.4834	Glucose	0.8	Arabinose	0.7	NA
B3_5013	C22	3.5013
B3_9317	C22	3.9317
B3_9475	C22	3.9475
B3_9343	C22	3.9343
B3_9723	C22	3.9723
B4_0436	C22	4.0436
B4_0554	C22	4.0554
B3_5116	C23	3.5116	Glucose	0.7	Glucose	0.69	NA
B3_5245	C23	3.5245
B3_5362	C23	3.5362
B3_7229	C23	3.7229
B3_5604	C24	3.5604	Threonine	0.7	Glycine	0.5	NA
B3_5730	C24	3.573
B3_5888	C25	3.5888	Valine	0.7	Rhamnose	0.7	Threonine	0.7
B3_5970	C25	3.597
B3_6041	C25	3.6041
B3_6109	C25	3.6109
B3_6862	C26	3.6862	Melibiose	0.5	Cellobiose	0.5	Fructose	0.48
B3_8764	C26	3.8764
B3_6933	C27	3.6933	Raffinose	0.7	Mannose	0.7	Mannose	0.7
B3_7139	C27	3.7139
B3_8905	C27	3.8905
B3_8979	C27	3.8979
B3_7046	C28	3.7046	Glucose	0.5	Mannose	0.5	Glucose	0.5
B3_8180	C28	3.818
B3_7326	C29	3.7326	Mannose	0.5	Cellobiose	0.5	Threonine	0.56
B3_7438	C29	3.7438
B3_7658	C30	3.7658	Glyceric acid	0.65	UDPG	0.6	Galactose	0.63
B3_8064	C30	3.8064
B3_8420	C30	3.842
B3_7846	C31	3.7846	Stachyose	0.72	Sucrose	0.48	Glucose	0.3
B4_0116	C31	4.0116
B4_1698	C31	4.1698
B4_1920	C31	4.192
B5_4013	C31	5.4013
B5_4225	C31	5.4225
B3_7948	C32	3.7948	Stachycose	0.6	Maltitol	0.6	Galactose	0.63
B3_9837	C32	3.9837
B4_0001	C32	4.0001
B3_9116	C33	3.9116	Rhamnose	0.4	Raffinose	0.2	Galactose	0.4
B4_9549	C33	4.9549
B4_9824	C33	4.9824
B5_0915	C33	5.0915
B5_1162	C33	5.1162
B3_9566	C34	3.9566	Adenosine	0.56	Raffinose	0.5	Lactic acid	0.49
B3_9603	C34	3.9603
B3_9925	C35	3.9925	Skhimic acid	0.58	Skhimic acid	0.5	Phenylalanine	0.5
B4_0280	C35	4.028
B4_0674	C36	4.0674	Galactose	0.5	Xylulose	0.58	Myoinositol	0.5
B4_0758	C36	4.0758
B4_0886	C37	4.0886	Cystine	0.5	Catechine	0.5	Chlorogenic acid	0.5
B4_1079	C37	4.1079
B4_1246	C38	4.1246	Stachycose	0.5	Proline	0.5	Proline	0.5
B4_1393	C38	4.1393
B4_3743	C39	4.3743	Erythrose	0.5			Skhimic acid	0.47
B4_3912	C39	4.3912
B4_4074	C40	4.4074	Skhimic acid	0.6	NA		Galactruonic acid	0.3
B4_4235	C40	4.4235
B4_4355	C40	4.4355
B4_2577	C41	4.2577	Inosine	0.4	Xylulose	0.4	Threonine	0.4
B4_2637	C41	4.2637
B4_2728	C41	4.2728
B5_1403	C41	5.1403
B5_1485	C41	5.1485
B4_5144	C42	4.5144	Cellobiose	0.25	Nicotine	0.35	Achetylcoline	0.1
B4_5249	C42	4.5249
B4_5398	C42	4.5398
B4_5554	C42	4.5554
B4_7095	C42	4.7095
B4_9067	C42	4.9067
B4_9233	C42	4.9233
B5_1313	C42	5.1313
B5_1550	C42	5.155
B4_6696	C43	4.6696	Cellobiose	0.6	Cellobiose	0.6	Glucose	0.1
B4_6881	C43	4.6881
B4_6923	C43	4.6923
B4_7860	C44	4.786	Inosine	0.1	Adenosine	0.1	NA
B4_8373	C44	4.8373
B5_1612	C45	5.1612	Mannose	0.5	Mannose	0.1	Mannose	0.1
B5_1731	C45	5.1731
B5_1851	C46	5.1851	Mannose	0.6	Mannose	0.58	NA
B5_1929	C46	5.1929
B5_2011	C47	5.2011	Fucose	0.57	Fucose	0.6	Mannose	0.01
B5_2083	C47	5.2083
B5_3676	C48	5.3676	Sucose	0.17	Chlorogenic acid	0.1	NA
B5_3853	C48	5.3853
B5_7825	C49	5.7825	Uracil	0.6	Uracil	0.6	NA
B5_8018	C49	5.8018
B5_8170	C49	5.817
B5_8796	C50	5.8796	Uridine	0.5	Uridine	0.4	NA
B5_9059	C50	5.9059
B5_9322	C51	5.9322	Maleic acid	0.39	Adenosine	0.4	NA
B6_0413	C51	6.0413
B6_0560	C51	6.056
B6_1116	C52	6.1116	Vitamin A	0.56	Cathecine	0.1	NA
B6_1223	C52	6.1223
B7_1570	C53	7.157	Coumaric acid	0.48	Caffeic acid	0.4	Chlorogenic acid	0.46
B7_1864	C53	7.1864
B7_2943	C54	7.2943	Phenylalanine	0.69	Phenylalanine	0.5	Phenylalanine	0.5
B7_3222	C54	7.3222
B7_3672	C54	7.3672
B7_3832	C54	7.3832
B7_3496	C55	7.3496	Phenylalanine	0.58	Ferrulic acid	0.5	Phenylalanine	0.45
B7_3508	C55	7.3508
B7_3973	C56	7.3973	Serotonin	0.5	Phenylalanine	0.47	Phenylalanine	0.48
B7_4009	C56	7.4009
B7_5119	C57	7.5119	Uracil	0.5	Uracil	0.5	Tryptophan	0.2
B7_5327	C57	7.5327
B7_5476	C58	7.5476	Chlorogenic acid	0.2	Prunasine	0.5	Chlorogenic acid	0.2
B7_6221	C58	7.6221
B7_8595	C59	7.8595	Uridine	0.5	Uridine	0.1	NA
B7_8795	C59	7.8795
